# ACE2 protein expression within isogenic cell lines is heterogeneous and associated with distinct transcriptomes

**DOI:** 10.1101/2021.03.26.437218

**Authors:** Emily J. Sherman, Brian T. Emmer

## Abstract

The membrane protein angiotensin-converting enzyme 2 (ACE2) is a physiologic regulator of the renin-angiotensin system and the cellular receptor for the SARS-CoV-2 virus. Prior studies of ACE2 expression have primarily focused on mRNA abundance, with investigation at the protein level limited by uncertain specificity of commercial ACE2 antibodies. Here, we report our development of a sensitive and specific flow cytometry-based assay for cellular ACE2 protein abundance. Application of this approach to multiple cell lines revealed an unexpected degree of cellular heterogeneity, with detectable ACE2 protein in only a subset of cells in each isogenic population. This heterogeneity was mediated at the mRNA level by transcripts predominantly initiated from the *ACE2* proximal promoter. ACE2 expression was heritable but not fixed over multiple generations of daughter cells, with gradual drift toward the original heterogeneous background. RNA-seq profiling identified distinct transcriptomes of ACE2-expressing relative cells to non-expressing cells, with enrichment in functionally related genes and transcription factor target sets. Our findings provide a validated approach for the specific detection of ACE2 protein at the surface of single cells, support an epigenetic mechanism *ACE2* gene regulation, and identify specific pathways associated with ACE2 expression in HuH7 cells.
