## Supplemental Table 5 for "ACE2 protein expression within isogenic cell lines is heterogeneous and associated with distinct transcriptomes"

### Sheet: GSEA_hallmark
	ACE2-positive vs ACE2-negative			WT vs ACE2-enriched
NAME	NES	nom p	FDR q-val	NES	nom p	FDR q-val
INTERFERON_ALPHA_RESPONSE	2.00742	0	0	2.09661	0	0
KRAS_SIGNALING_UP	1.9347	0	0	1.40554	0.0198151	0.135695
ESTROGEN_RESPONSE_EARLY	1.80262	0	0.00180445	1.35639	0.0322997	0.153855
INTERFERON_GAMMA_RESPONSE	1.72409	0	0.00698967	1.79579	0	0.00248417
TNFA_SIGNALING_VIA_NFKB	1.69661	0	0.008279	1.49899	0.00390117	0.088257
ESTROGEN_RESPONSE_LATE	1.6383	0	0.0135208	1.21657	0.111989	0.311512
INFLAMMATORY_RESPONSE	1.57041	0.00118343	0.0249302	1.18584	0.150761	0.351297
COMPLEMENT	1.56317	0.00115875	0.023815	1.25791	0.0753425	0.279244
ALLOGRAFT_REJECTION	1.56176	0.00120482	0.0213969	1.4606	0.0122616	0.100384
EPITHELIAL_MESENCHYMAL_TRANSITION	1.55821	0	0.0197802	1.37687	0.0329381	0.148409
MYOGENESIS	1.48711	0.00355872	0.0424746	0.933141	0.608345	0.784015
COAGULATION	1.48162	0.00840336	0.0417244	1.06716	0.315278	0.540509
FATTY_ACID_METABOLISM	1.47941	0.00475059	0.0393896	1.24483	0.0845443	0.27822
PEROXISOME	1.41353	0.0273632	0.0730088	-0.893491	0.706485	0.880569
APOPTOSIS	1.40878	0.0188902	0.070939	1.13995	0.204456	0.435304
BILE_ACID_METABOLISM	1.34782	0.046683	0.120731	1.33515	0.0656205	0.163111
XENOBIOTIC_METABOLISM	1.30386	0.0474576	0.172099	-1.04456	0.32	0.559431
HYPOXIA	1.23714	0.104494	0.277654	0.938665	0.613514	0.809168
KRAS_SIGNALING_DN	1.22099	0.123798	0.299696	-1.70308	0	0.0104746
UV_RESPONSE_DN	1.20598	0.115802	0.31944	0.790349	0.907231	0.954882
P53_PATHWAY	1.20124	0.142369	0.313608	0.826283	0.845374	0.9739
GLYCOLYSIS	1.15249	0.186207	0.415121	-1.34612	0.0251046	0.094553
IL2_STAT5_SIGNALING	1.14121	0.196347	0.425866	1.04785	0.360963	0.562918
ADIPOGENESIS	1.12577	0.225225	0.450439	1.07584	0.307494	0.549989
UV_RESPONSE_UP	1.08281	0.309218	0.542926	-1.35219	0.015748	0.102072
IL6_JAK_STAT3_SIGNALING	1.08057	0.322497	0.52886	1.02686	0.423929	0.590972
MITOTIC_SPINDLE	1.06732	0.344098	0.546754	-0.833246	0.942149	0.979928
HEME_METABOLISM	1.06675	0.33945	0.528563	1.09933	0.262613	0.514174
CHOLESTEROL_HOMEOSTASIS	1.00842	0.471338	0.673011	0.801109	0.824638	0.977605
G2M_CHECKPOINT	0.914828	0.674132	0.923264	-1.42646	0.00512821	0.0617789
TGF_BETA_SIGNALING	0.906349	0.623803	0.916284	-1.04201	0.395543	0.533147
APICAL_JUNCTION	0.85633	0.790993	1	-1.3415	0.025	0.0895788
ANDROGEN_RESPONSE	0.856165	0.71625	0.984971	-0.987552	0.484099	0.688098
HEDGEHOG_SIGNALING	0.804987	0.756168	1	-1.16734	0.221885	0.277502
PANCREAS_BETA_CELLS	0.803971	0.729607	1	-0.98147	0.471292	0.635874
OXIDATIVE_PHOSPHORYLATION	0.762371	0.933041	1	0.901018	0.70521	0.835133
SPERMATOGENESIS	0.757095	0.881041	1	-0.985309	0.475352	0.657794
APICAL_SURFACE	0.612994	0.961821	1	0.789694	0.801932	0.91789
PI3K_AKT_MTOR_SIGNALING	0.598584	0.993663	1	-0.747875	0.966887	0.951638
REACTIVE_OXYGEN_SPECIES_PATHWAY	0.541711	0.993094	1	-1.17934	0.180556	0.277043
E2F_TARGETS	0.517106	1	1	-1.55319	0	0.0290459
NOTCH_SIGNALING	0.467104	1	1	-0.830332	0.746702	0.940639
PROTEIN_SECRETION	0.409578	1	0.999854	0.328886	1	1
ANGIOGENESIS	-0.689804	0.933735	0.977893	-1.50417	0.0596206	0.0353034
MTORC1_SIGNALING	-0.759897	1	1	-1.63553	0	0.0174229
DNA_REPAIR	-0.881453	0.84375	1	-0.780272	0.95082	0.967126
WNT_BETA_CATENIN_SIGNALING	-1.15779	0.237288	0.277849	-1.06512	0.355301	0.524865
UNFOLDED_PROTEIN_RESPONSE	-1.20726	0.0914634	0.256794	-2.03904	0	0
MYC_TARGETS_V1	-1.50095	0	0.0425089	-1.58922	0	0.0215393
MYC_TARGETS_V2	-1.64251	0	0.0243154	-2.0092	0	0
