## Supplemental Table 6 for "ACE2 protein expression within isogenic cell lines is heterogeneous and associated with distinct transcriptomes"

### Sheet: GSEA_gtrd
	ACE2-positive vs ACE2-negative			WT vs ACE2-enriched
TF	NES	nom p	FDR q-val	NES	nom p	FDR q-val
DLX2	2.00263	0	0.0027219	1.70742	0	0.215519
CEBPE	1.78353	0.0015015	0.0390278	1.63285	0.0169492	0.242854
MED25	1.7517	0	0.038551	1.35596	0.0644217	0.710645
ALX4	1.66472	0.00596125	0.102544	1.42953	0.0662558	0.863483
ZNF488	1.57606	0.0276968	0.222603	1.00132	0.459843	1
NKX6_1	1.56141	0.0282575	0.21595	0.862792	0.665025	1
ZNF707	1.4521	0.0594203	0.540974	1.39838	0.0771558	0.74773
TBPL1	1.45067	0.0196802	0.478384	1.04486	0.377465	1
SIX4	1.39766	0.0517241	0.676857	0.996363	0.472868	1
ATXN7L3	1.35368	0.0130435	0.89045	0.755134	0.973717	1
GLI1	1.31754	0.0104167	1	1.09175	0.221077	1
ZNF41	1.301	0.0852417	1	1.13531	0.243363	1
ATF5	1.29502	0.0209205	1	1.16551	0.108619	1
TERF2	1.29126	0.0992462	1	1.38808	0.0300958	0.693988
ATOH8	1.28895	0.130769	0.994054	1.29043	0.154206	1
SNAPC4	1.27814	0.121134	1	1.1186	0.275811	1
IGLV5_37	1.276	0.0154321	0.970917	1.08082	0.257336	1
PRMT5	1.26147	0.133247	1	0.827013	0.768388	1
METTL14	1.26084	0.107879	0.972982	1.18921	0.178025	1
LMX1B	1.25823	0.168521	0.9431	1.10781	0.303183	1
ZNF584	1.24813	0.0885057	0.969759	-0.859394	0.865854	1
ASXL2	1.23392	0.204334	1	-0.970777	0.494681	1
ZSCAN5C	1.21322	0.139976	1	1.09849	0.265943	1
LHX3	1.21046	0.196899	1	1.41788	0.0786325	0.760813
ZNF548	1.19941	0.203966	1	-0.9872	0.455801	1
ZNF596	1.18649	0.0685358	1	1.03398	0.371781	1
NFXL1	1.18536	0.106796	1	0.763819	0.978698	1
ZFP28	1.18477	0.188514	1	0.913732	0.602583	1
TERF1	1.17943	0.128205	1	1.18293	0.125635	1
HEY2	1.17309	0.224185	1	0.935535	0.557353	1
PRDM5	1.16317	0.241012	1	1.04113	0.395522	1
TBX1	1.16177	0.192084	1	1.12755	0.218107	1
SIX1	1.14075	0.1829	1	1.08063	0.265133	1
MXD1	1.13775	0.221027	1	1.01421	0.433242	1
MED16	1.12156	0.301493	1	-1.09772	0.315136	1
ZNF436	1.12156	0.177638	1	-1.13981	0.0381679	1
ARID3B	1.10259	0.295165	1	-0.809813	0.881579	1
ZNF165	1.10077	0.314211	1	1.06293	0.367257	1
NKX2_8	1.1004	0.337589	1	-0.956136	0.513513	1
ZNF26	1.09736	0.349471	1	0.723959	0.854133	1
SOX10	1.09254	0.287151	1	0.865866	0.784392	1
ZNF547	1.08459	0.321909	1	0.900318	0.69273	1
ZNF133	1.0825	0.329025	1	0.702824	0.972527	1
SOX3	1.0617	0.295688	1	0.903432	0.753968	1
MSX1	1.05885	0.363213	1	1.21927	0.107753	1
SIPA1	1.05486	0.363636	1	1.23801	0.111565	1
ZNF37A	1.05004	0.373045	1	-1.26571	0.0449438	0.956114
ZNF746	1.04978	0.379135	1	1.1553	0.223881	1
NME2	1.04784	0.371994	1	0.712596	0.903692	1
ZBTB44	1.04773	0.363341	1	0.83969	0.860241	1
DMRT1	1.04593	0.358491	1	0.887755	0.787631	1
DROSHA	1.03618	0.427157	1	0.838169	0.729938	1
CTR9	1.02336	0.419048	1	1.37377	0.0563166	0.688453
BCL6B	1.01994	0.42204	1	0.916198	0.655989	1
SRPK2	0.994788	0.486226	1	1.26023	0.131579	1
EBNA1BP2	0.994343	0.489384	1	0.972123	0.563036	1
ZNF486	0.989964	0.484742	1	1.10242	0.260927	1
ZNF318	0.985767	0.527348	1	0.876325	0.818489	1
RBM15	0.985502	0.484524	1	0.76017	0.918845	1
SNAI1	0.985231	0.532575	1	0.746521	0.992916	1
NR1H4	0.983877	0.521739	1	0.818223	0.913357	1
NR1D1	0.979835	0.493842	1	0.858934	0.740791	1
NKX2_3	0.974426	0.573484	1	0.952751	0.640501	1
NR0B1	0.961631	0.578313	1	1.18415	0.129114	1
SMARCA1	0.960188	0.547355	1	0.727404	0.95791	1
PRDM4	0.955251	0.621707	1	1.06094	0.307514	1
ZNF595	0.954025	0.547194	1	0.696179	0.960227	1
PSIP1	0.952281	0.532764	1	0.650649	0.967164	1
ZNF532	0.950648	0.559299	1	0.766332	0.859729	1
PBXIP1	0.950262	0.593126	1	-1.01369	0.413953	1
TAZ	0.950107	0.620833	1	0.840017	0.896433	1
NUFIP1	0.945694	0.520301	1	-0.715936	0.909589	1
MAML1	0.94465	0.621714	1	-0.989371	0.481482	1
HMGB2	0.940143	0.632196	1	0.724935	0.99883	1
MAPK3	0.939482	0.576503	1	1.1202	0.299401	1
MCRS1	0.939288	0.552518	1	-0.751584	0.872727	1
ZNF512B	0.937249	0.619266	1	0.881998	0.75853	1
FOXD3	0.93631	0.558174	1	0.75912	0.824645	1
ZNF331	0.933369	0.659642	1	0.951298	0.591133	1
ZNF560	0.933342	0.581208	1	0.857838	0.677863	1
ZNF394	0.931165	0.660236	1	-0.689261	1	1
HOXD11	0.930456	0.602076	1	0.6928	0.985507	1
CENPT	0.929236	0.591455	1	0.681975	0.930556	1
PHB2	0.926571	0.642857	1	0.860033	0.8	1
ZA_UNIPROT_Q9UM89_UNREVIEWED	0.922734	0.589812	1	-0.902912	0.626822	1
PSMB5	0.917213	0.666667	1	-0.920042	0.717949	1
ZNF512	0.91691	0.713684	1	1.05815	0.304094	1
XPO1	0.911136	0.583697	1	1.58099	0.0214876	0.286632
ZNF490	0.905179	0.704669	1	0.785727	0.941527	1
ZNF816	0.905043	0.730126	1	0.7799	0.979143	1
ZNF502	0.903949	0.623748	1	0.993256	0.488176	1
METHYLCYTOSINE_DIOXYGENASE_TET_UNIPROT_A0A023HHK9_UNREVIEWED	0.899167	0.670251	1	0.74573	0.936913	1
ZNF654	0.898953	0.777433	1	1.08122	0.242664	1
SRCAP	0.895384	0.767368	1	1.00516	0.472222	1
SYNCRIP	0.884807	0.635938	1	1.2605	0.194643	1
EMX1	0.879849	0.740782	1	0.881452	0.758145	1
ZNF708	0.874873	0.694724	1	0.89544	0.668067	1
BAHD1	0.874238	0.674051	1	1.14906	0.280405	1
TBX3	0.873284	0.795091	1	-0.749076	1	1
GTF3A	0.867976	0.63622	1	0.781906	0.781513	1
TFAM	0.866149	0.646481	1	nd	nd	nd
FOXC1	0.865617	0.666667	1	0.864363	0.669304	1
CDC5L	0.863903	0.791667	1	-0.895286	0.827027	1
TSHZ1	0.861128	0.767734	1	0.926588	0.624196	1
ZNF140	0.859013	0.862745	1	0.896234	0.782123	1
ZSCAN18	0.845062	0.711485	1	-0.816319	0.789617	1
NCOA2	0.837599	0.889691	1	-0.87626	0.902439	1
HOXA13	0.82805	0.748281	1	0.779262	0.8125	1
ZNF85	0.822118	0.890675	1	0.586924	1	1
RPA1	0.817871	0.755814	1	0.825688	0.7504	1
CIC	0.814119	0.908613	1	0.692308	0.998817	1
ZNF781	0.812545	0.828808	1	1.23054	0.0989305	1
PTPRA	0.805248	0.830732	1	-0.86657	0.788732	1
NR1I2	0.804426	0.910657	1	0.845286	0.855932	1
HAND1	0.791554	0.941484	1	0.991465	0.50519	1
ZNF292	0.789155	0.764798	1	-1.0724	0.350746	0.995313
PTTG1	0.784496	0.827366	1	-1.10455	0.255738	0.992053
HDGF	0.783448	0.924342	1	-0.963253	0.60733	1
HSF2	0.781968	0.925439	1	0.640378	0.9975	1
PAX8	0.781724	0.861499	1	0.866846	0.715758	1
THRA	0.776691	0.877987	1	0.855879	0.755365	1
SS18_SSX1_FUSION_UNIPROT_Q8IZH1_UNREVIEWED	0.770803	0.861361	1	-1.10726	0.252525	1
ZNF777	0.770358	0.840056	1	-0.844078	0.761494	1
GTF2A2	0.768726	0.97314	1	0.641455	1	1
AUTS2	0.76472	0.977155	1	0.99768	0.471742	1
MIER1	0.758122	0.962446	1	-1.34808	0.00520833	1
HJURP	0.755923	0.8151	1	-0.650989	0.928395	1
ELF5	0.750171	0.984244	1	0.773293	0.976136	1
CREB3L2	0.74614	0.922062	1	-0.954967	0.570922	1
CAVIN1	0.727897	0.91199	1	0.714604	0.925395	1
ZMYND11	0.72543	0.882436	1	0.93222	0.569841	1
GTF2E2	0.702929	0.995781	1	-0.595313	1	1
ZSCAN21	0.69701	0.998972	1	0.970334	0.567537	1
PHF21A	0.696389	0.988914	1	-0.862327	0.924731	1
ADNP	0.687709	0.947436	1	1.11649	0.284271	1
KLF14	0.687451	0.985588	1	0.634622	0.998776	1
ZFP3	0.683793	0.992457	1	-1.14876	0.077381	1
ZNF558	0.68213	0.994536	1	0.678999	0.99875	1
H1_6	0.68117	0.998969	1	-1.28613	0	0.920302
HOXD1	0.680986	0.936261	1	-1.58622	0.00934579	0.980019
ZNF169	0.679428	0.915042	1	0.909152	0.608025	1
ZNF555	0.67714	0.927454	1	1.07418	0.361067	1
CDH4	0.674998	0.954897	1	-1.13895	0.2	1
LCORL	0.667857	1	1	-0.90391	0.870968	1
PER1	0.666253	0.904832	1	0.764164	0.823627	1
SKP2	0.664917	0.933428	1	-0.809081	0.844156	1
OVOL3	0.661554	1	1	-0.856915	0.972477	1
ZNF223	0.659085	0.99784	1	-0.981242	0.518518	1
ZNF33A	0.656014	0.997735	1	0.817331	0.87737	1
MYOCD	0.654705	1	1	0.946283	0.634483	1
DNMT1	0.640538	0.995392	1	0.515748	1	1
CDX1	0.632636	0.947902	1	0.855001	0.68949	1
CHAF1A	0.63225	0.983668	1	0.957582	0.544643	1
ZNF581	0.630292	1	1	0.617048	1	1
ZNF623	0.628901	0.986979	1	-1.03604	0.375839	1
ZNF236	0.627048	0.998858	1	-0.58146	1	1
HOXC13	0.621148	0.993873	1	0.693841	0.973154	1
PAF1	0.620391	0.973009	1	-1.05061	0.345609	1
ZNF585B	0.615811	0.997543	1	-0.889384	0.774744	1
TFCP2	0.614843	0.990729	1	0.895807	0.644737	1
IRX2	0.609156	0.995294	1	-0.72765	0.996403	1
NCOA6	0.602096	1	1	-1.05769	0.259887	1
MYBL1	0.600669	0.998851	1	-0.749657	0.985782	1
ZNF577	0.594237	1	1	0.798618	0.956867	1
TOX4	0.591707	1	1	0.957096	0.566158	1
ZNF697	0.580011	0.992032	1	0.793092	0.818045	1
SOX11	0.578308	0.986034	1	0.67714	0.92343	1
ZBTB1	0.577831	1	1	0.863801	0.72442	1
ILK	0.577229	0.95912	1	-1.2622	0.18883	0.768056
ZNF257	0.573033	1	1	-0.814121	1	1
ZBED4	0.557986	1	1	0.65759	0.993421	1
CASP8AP2	0.554265	1	1	-0.69694	1	1
KDM1B	0.547508	0.998741	1	-0.646761	1	1
ZSCAN5B	0.544494	0.996078	1	-1.18354	0.171617	0.986344
ZNF260	0.538359	1	1	-0.871807	0.958333	1
PPARA	0.535744	0.99733	1	0.533009	0.998505	1
ZNF426	0.532886	0.997301	1	0.937757	0.557549	1
SMCHD1	0.531513	0.990937	1	-0.904413	0.595568	1
CDC73	0.525578	1	1	0.622296	1	1
ZNF791	0.524143	1	1	1.00622	0.439416	1
FOXQ1	0.523976	0.994253	1	-0.951541	0.523944	1
PGM3	0.517424	1	1	-0.848423	0.938462	1
ZNF529	0.515654	0.98	1	0.83617	0.69028	1
SIRT3	0.514942	0.994558	1	0.63683	0.959815	1
RLF	0.514628	1	1	-1.1163	0.14557	0.991861
WDHD1	0.510748	1	1	-0.735043	0.986425	1
PPARGC1A	0.510355	1	1	-0.969776	0.528777	1
PRDM12	0.51034	1	1	1.17738	0.181818	1
ZNF433	0.503483	0.997179	1	1.16769	0.238872	1
IRX3	0.480628	0.998632	1	0.522219	0.993769	1
HOXA10	0.480486	1	1	-0.818061	0.975248	1
PIAS4	0.474641	0.998658	1	0.700166	0.932749	1
RORA	0.467054	1	1	-0.72641	0.995305	1
HOXA7	0.459972	1	1	-1.12652	0.175084	1
CREB3	0.452346	1	1	-0.737732	1	1
CSHL1	0.435163	1	1	-0.633974	1	1
ZNF250	0.417968	1	1	0.609969	1	1
ZNF101	0.410199	1	1	-0.871619	0.84466	1
FOXO4	0.405242	1	0.999798	-0.762378	0.994444	1
ZFP36L1	-1.27844	0.157303	1	0.663793	0.901926	1
ZNF510	-1.2059	0.197917	1	-1.42099	0.0515759	0.897327
VRTN	-1.19224	0.241558	1	nd	nd	nd
YBX3	-1.17404	0.167315	1	-1.2464	0.14557	0.792317
RUVBL2	-1.10487	0.286908	1	-1.13621	0.282913	0.987525
ZNF239	-1.07556	0.333333	1	-1.05387	0.373259	1
TRIP13	-1.03664	0.346667	1	-0.824394	0.851485	1
COBLL1	-1.03587	0.39548	1	-1.09484	0.228873	0.953333
LMNB2	-1.01824	0.433225	1	-0.892681	0.656992	1
NPM1	-0.978875	0.603448	1	-0.673153	1	1
DICER1	-0.973553	0.514389	1	-0.643271	0.984663	1
PCGF6	-0.951976	0.554217	1	-1.26231	0.0764331	0.827001
YBX1	-0.946336	0.580247	1	-1.0336	0.377358	1
HOXB7	-0.928032	0.576687	1	-0.565651	0.976127	1
ZNF586	-0.922328	0.575163	1	-0.711982	0.915989	1
ZNF582	-0.918404	0.627706	1	0.91389	0.611765	1
ZNF418	-0.886698	0.616519	1	0.802069	0.764803	1
NPAT	-0.882898	0.9	1	-1.2647	0.0507614	0.881603
ZNF622	-0.863757	0.80315	1	0.659309	0.964444	1
HOXC11	-0.860972	0.766784	1	-0.63698	0.972973	1
ZFP82	-0.859666	0.724138	1	0.612803	0.965798	1
ZNF16	-0.85414	0.75	1	-1.03757	0.402439	1
ZNF34	-0.850817	0.789474	1	-1.04838	0.361194	1
ZNF157	-0.838282	0.783784	1	-0.998726	0.444126	1
LMTK3	-0.827467	1	1	-1.08219	0.103774	0.964185
ZNF354A	-0.818406	0.767647	1	-0.666752	0.903226	1
ZNF454	-0.799042	0.747619	1	nd	nd	nd
UBE2I	-0.788391	0.854772	1	0.529205	0.997126	1
TASOR	-0.781739	0.988764	1	-1.31459	0.0107527	0.947161
SQSTM1	-0.776131	0.827839	1	-0.510374	1	0.997573
ZBTB5	-0.770454	0.992481	1	-1.11887	0.206226	1
ZNF202	-0.761219	0.931624	1	-1.09485	0.263768	0.984032
F10	-0.758769	0.99115	1	0.829356	0.857874	1
ZNF354B	-0.754656	1	1	-0.725062	0.995781	1
ZNF667	-0.738332	1	1	-0.848859	0.856574	1
TERT	-0.733246	0.971963	1	-0.838792	0.802632	1
ZNF677	-0.730049	0.989305	1	-0.782678	0.924658	1
ZZZ3	-0.7174	0.993506	1	0.996589	0.47972	1
MCM3	-0.714663	0.99115	1	-0.548169	1	1
ZNF669	-0.711501	0.983607	1	0.683742	0.972896	1
CHAMP1	-0.704452	1	1	-0.850157	0.869955	1
ZNF404	-0.701972	0.873315	1	-1.45908	0.0716049	1
RUVBL1	-0.688788	1	1	-0.572728	1	1
HDAC8	-0.68392	1	1	-0.875022	0.785978	1
ALKBH3	-0.667747	1	1	-1.14774	0.0661765	1
PGBD5	-0.667601	0.893064	1	-1.22012	0.213033	0.879938
THRAP3	-0.662626	0.900552	1	-1.45323	0.0668317	0.95957
ARHGAP35	-0.657051	0.989691	1	-0.971689	0.47079	1
RBL1	-0.652588	0.983389	1	-1.39792	0.0481586	0.854635
EPC1	-0.616432	1	1	-1.08859	0.234146	0.9575
BRF1	-0.596179	1	1	-0.818914	0.769939	1
FOXR2	-0.594814	1	1	-1.20465	0.0495495	0.917575
DNMT3A	-0.592825	1	1	-0.841918	1	1
RFX7	-0.583177	1	1	-0.758054	1	1
SETBP1	-0.577743	1	1	-1.16745	0.116883	1
ZNF830	-0.569292	1	1	0.49939	1	1
NEUROG3	-0.56777	0.985507	1	0.984701	0.486577	1
ZNF524	-0.55259	1	1	-0.687376	1	1
ZNF784	-0.540002	1	1	-1.32987	0	0.978852
PITX1	-0.493127	1	1	-0.54248	1	1
ZMYM2	-0.482649	1	1	-1.30069	0.0547445	0.925178
ZSCAN23	-0.474793	1	1	-0.831378	0.808307	1
SRPK1	-0.451883	1	1	-0.698056	1	1
MCM2	-0.448362	1	1	-0.684377	0.966049	1
TAF9B	-0.443224	1	1	-0.862288	0.962963	1
ZNF704	-0.388514	1	1	0.40759	1	0.999855
RAX2	-0.375558	1	0.999936	-0.986442	0.471471	1
